# The chromatin, topological and regulatory properties of pluripotency-associated poised enhancers are conserved *in vivo*

**DOI:** 10.1101/2021.01.18.427085

**Authors:** Giuliano Crispatzu, Rizwan Rehimi, Tomas Pachano, Tore Bleckwehl, Sara de la Cruz Molina, Cally Xiao, Esther Mahabir-Brenner, Hisham Bazzi, Alvaro Rada-Iglesias

## Abstract

Poised enhancers (PEs) represent a limited and genetically distinct set of distal regulatory elements that control the induction of developmental genes in a hierarchical and non-redundant manner. Before becoming activated in differentiating cells, PEs are already bookmarked in pluripotent cells with unique chromatin and topological features that could contribute to their privileged regulatory properties. However, since PEs were originally identified and subsequently characterized using embryonic stem cells (ESC) as an *in vitro* differentiation system, it is currently unknown whether PEs are functionally conserved *in vivo*. Here, we generate and mine various types of genomic data to show that the chromatin and 3D structural features of PEs are conserved among mouse pluripotent cells both *in vitro* and *in vivo*. We also uncovered that, in mouse pluripotent cells, the interactions between PEs and their bivalent target genes are globally controlled by the combined action of Polycomb, Trithorax and architectural proteins. Moreover, distal regulatory sequences located close to developmental genes and displaying the typical genetic (*i.e*. proximity to CpG islands) and chromatin (*i.e*. high accessibility and H3K27me3 levels) features of PEs are commonly found across vertebrates. These putative PEs show high sequence conservation, preferentially within specific vertebrate clades, with only a small subset being evolutionary conserved across all vertebrates. Lastly, by genetically disrupting evolutionary conserved PEs in mouse and chicken embryos, we demonstrate that these regulatory elements play essential and non-redundant roles during the induction of major developmental genes *in vivo*.
