## Supplementary material for "The chromatin, topological and regulatory properties of pluripotency-associated poised enhancers are conserved *in vivo*": Table_S1

### Sheet: gDNA_Primers
RING1bfl/fl benchmark
Ring1b-as4_R	TGAAAAGGAAATGCAATGGTAT	chr1:151478659-151478869
Ring1b-4681_R	ATGGTCAAGCAAACATGAAGGT	chr1:151477836-151478869
Ring1b-s3_F	AAGCCAAAATTTAAAAGCACTGT
All primers were preferentially, manually designed using UCSC and the subroutine getDNA. For HiChIP, primers were only considered when the fragment was not overlapping a DpnII cut.
Unique mappability was ensured using NCBI blastn 2.2.31+ (e-value threshold: 1e-2). Potential hetero- or self-dimer formation, as well as similar melting temperatures, were assessed using IDT Oligo Analyzer.

### Sheet: ISH
Mouse
Lhx5_ISH_F	CATCCTCGACCGCTTTCTGC
Lhx5_ISH_R	GCTCGGCGTGTCCGGATG
Chicken
Lhx5_ISH_F	CAACCTGACCGAGAAATGCT
Lhx5_ISH_R	AATTAATACGACTCACTATAGGGGACCTGGATGACCCTCATGT
Six3_ISH_F	CCCCACGAAGAGTTGTCAAT
Six3_ISH_R	AATTAATACGACTCACTATAGGGTTTGCCTTCGGTTTTTGAAC
Sox1_ISH_F	TACAGCCCCATCTCCAACTC
Sox1_ISH_R	AATTAATACGACTCACTATAGGGTGTGTCTCTGGGGTGAATGA

### Sheet: gRNAs
Mouse	Benchling	gRNA	fwd	rev	Enhancer coordinates	gRNA coordinates
Lhx5_Left	TCTTTCAGCGATGATCCGGG AGG 68.3* 48.0	TCTTTCAGCGATGATCCGGG	ggatCCCGGATCATCGCTGAAAGA	aaacTCTTTCAGCGATGATCCGGG	chr5:120321822-120323064	chr5:120322267-120322286
Lhx5_Right	AGCGCGCTTAACAAGCATTA CGG 44.2* 48.3	AGCGCGCTTAACAAGCATTA	ggatTAATGCTTGTTAAGCGCGCT	aaacAGCGCGCTTAACAAGCATTA	chr5:120321901-120322926	chr5:120322831-120322850
Chicken	Benchling	gRNA	fwd	rev	Enhancer coordinates (gg5)	gRNA coordinates (gg5)	Enhancer coordinates (gg6)	gRNA coordinates (gg6)
Sox1_Left	TGGGGTTAATGAGTCTGTCG GGG 68.5* 88.1	TGGGGTTAATGAGTCTGTCG	ggatTGGGGTTAATGAGTCTGTCG	aaacCGACAGACTCATTAACCCCA		chr1:139824571-139824549	chr1:141162597-141167214	chr1:141160979-141160957
Sox1_Right	TGACATTTGCGATCACCATG TGG 74.8* 76.3	TGACATTTGCGATCACCATG	ggatTGACATTTGCGATCACCATG	aaacCATGGTGATCGCAAATGTCA		chr1:139838699-139838721		chr1:141169215-141169237
Six3_Left	GAAGGAACTCTTGGCCACGT AGG 64.4* 88.1	GAAGGAACTCTTGGCCACGT	ggatGAAGGAACTCTTGGCCACGT	aaacACGTGGCCAAGAGTTCCTTC	chr3:25791745-25796946	chr3:25785605-25785627		chr3:25831093-25831115
Six3_Right	CTATTTGGGAAAAAAATACA TGG 58.5* 67.7	CTATTTGGGAAAAAAATACA	ggatCTATTTGGGAAAAAAATACA	aaacTGTATTTTTTTCCCAAATAG		chr3:25798007-25798029		chr3:25843495-25843517
Lhx5_Left	GGGGCAATCCTGGCCAACGT GGG 64.7* 87.6	GGGGCAATCCTGGCCAACGT	ggatGGGGCAATCCTGGCCAACGT	aaacACGTTGGCCAGGATTGCCCC	chr15:12605327-12606296	chr15:12603682-12603704		chr15:12821122-12821144
Lhx5_Right	CAATGTCCAACAGAGGAAAG GGG 65.1* 60.5	CAATGTCCAACAGAGGAAAG	ggatCAATGTCCAACAGAGGAAAG	aaacCTTTCCTCTGTTGGACATTG		chr15:12607282-12607304		chr15:12824722-12824744

### Sheet: Genotyping
Mouse
Genotyping_F_1	cagcggagacatctctattgc
Genotyping_F_2	aacaaaaggcgaaagtctgc
Genotyping_R	ccttgtcttgtctggtgcac
Chicken
Genotyping_PE_Lhx5_F	ggattggcttttatggagca
Genotyping_CTRL_Lhx5_R	gagaatcacgaacgtgcaga
Genotyping_PE_Lhx5_R	aactcagccaaagtggagga
Genotyping_PE_Six3_F	attcgccctatgttgtggag
Genotyping_CTRL_Six3_R	tgaaattggaggctgaatcc
Genotyping_PE_Six3_R	tctccccaggaacagaaaga
Genotyping_PE_Sox1_F	ctcaaatgctggctgaacaa
Genotyping_CTRL_Sox1_R	cgcttggaaggaaagaacag
Genotyping_PE_Sox1_R	taacccctagcgctttgaga

### Sheet: Sessions
UCSC
galGal6	https://genome.ucsc.edu/s/cris.giu/gg6
HiChIPs	http://genome.ucsc.edu/s/cris.giu/mm10_ARI68
AntNPC	http://genome.ucsc.edu/s/cris.giu/mm10_ARI69
PcG nulls	http://genome.ucsc.edu/s/cris.giu/mm10_ARI70

### Sheet: Public Data sets
ID	Publication	Protocol
GSE155089	Bleckwehl et al. bioRxiv 2020	2i mESC, EpiSC, EpiLC ChIP & ATAC
GSE65583	Boulard et al. Nat Genet 2015 May;47(5):479-85.	RRBS
GSE89211	Cruz-Molina et al. Cell Stem Cell 2017 May 4;20(5):689-705.e9.	mESC + AntNPC ChIP, 4C, RNA-Seq
GSE41267	Farcas et al. Elife 2012 Dec 18;1:e00205.	Kdm2a/b ChIP
GSE69919	Gallego et al. Elife 2015 Jun 23;4:e07103.	panTro ChIP
GSE41923	Habibi et al. Cell Stem Cell 2013 Sep 5;13(3):360-9.	2i WGBS
GSE74617	Kaaij et al. Genome Biol. 2016 Jul 5;17(1):146.	Zebrafish 4hpf + brain ChIP & ATAC
GSE73952	Liu et al. Nature 2016 Sep 22;537(7621):558-562.	early murine ChIP & ATAC
GSE43512	Long et al. Nucleic Acids Res 2016 Aug 19;44(14):6693-706.	BioCap
GSE124342	McLaughlin et al. Cell Rep 2019 Nov 12;29(7):1974-1985.e6.	2i & S+L Hi-C
GSE100597	Mohammed et al. Cell Rep 2017 Aug 1;20(5):1215-1228.	Early gastrulation scRNA-seq
GSE98671	Nora et al. Cell. 2017 May 18;169(5):930-944.e22.	CTCF Degron Hi-C
GSE87038	Pijuan-Sala et al. Nature 2019 Feb;566(7745):490-495.	Embryonic brain scRNA-seq
GSE38066	Rada-Iglesias et al. Cell Stem Cell 2012 Nov 2;11(5):633-48.	Chicken_st11-14&st20 NCC H3K27ac ChIP
GSE24447	Rada-Iglesias et al. Nature 2011 Feb 10;470(7333):279-83.	hESC ChIP
E-MTAB-7816	Rhodes et al. Cell Rep. 2020 Jan 21;30(3):820-835.e10.	RING1b + Rad21 Degron Hi-C
GSE23716	Tavares et al. Cell 2012 Feb 17;148(4):664-78.	RING1b E14 WT ChIP
GSE66390	Wu et al. Nature 2016 Jun 30;534(7609):652-7.	early murine ChIP & ATAC
GSE125318	Xiang et al. Nat Genet. 2020 Jan;52(1):95-105.	Ktm2bko Hi-C
GSE76505	Zhang et al. Nat Genet 2018 Jan;50(1):96-105.	Murine ICM, E5.5, E6.5(VE), E7.5 Hi-C
E-MTAB-6165	Zhang et al., Cell Stem Cell. 2019 Jan 3;24(1):138-152.e8.	EED E14 WT ChIP
GSE76687	Zheng et al. Mol Cell 2016 Sep 15;63(6):1066-79.	Murine E5.5, E6.5 ChIP
GSE70355	Zylicz et al. Elife. 2015 Nov 9;4:e09571.	EpiLC & EpiSC WGBS

### Sheet: ENCODE (Bing Ren, UCSD)
Stage	Experiment	Region	Antibody / Protocol	Comment
E12.5	ENCSR559FAJ	forebrain	ATAC-seq
E12.5	ENCSR088UYE	hindbrain	ATAC-seq
E12.5	ENCSR154BXN	midbrain	ATAC-seq
E12.5	ENCSR652CNN	heart	ATAC-seq
E12.5	ENCSR302LIV	liver	ATAC-seq
E12.5	ENCSR551WBK	limb	ATAC-seq
E13.5	ENCSR903GMO	forebrain	ATAC-seq
E13.5	ENCSR819QOJ	midbrain	ATAC-seq
E13.5	ENCSR176BYZ	hindbrain	ATAC-seq
E13.5	ENCSR552ABC	heart	ATAC-seq
E13.5	ENCSR343TXK	liver	ATAC-seq
E13.5	ENCSR896XIN	limb	ATAC-seq
E15.5	ENCSR976LWP	forebrain	ATAC-seq
E15.5	ENCSR468GUI	midbrain	ATAC-seq
E15.5	ENCSR662KNY	hindbrain	ATAC-seq
E15.5	ENCSR603MWL	heart	ATAC-seq
E15.5	ENCSR465PYP	liver	ATAC-seq
E15.5	ENCSR204ZTY	limb	ATAC-seq
E15.5	ENCSR668EIA	lung	ATAC-seq
postnatal	ENCSR310MLB	forebrain	ATAC-seq
postnatal	ENCSR211OCS	midbrain	ATAC-seq
postnatal	ENCSR312LQX	hindbrain	ATAC-seq
postnatal	ENCSR451NAE	heart	ATAC-seq
postnatal	ENCSR609OHJ	liver	ATAC-seq
postnatal	ENCSR102NGD	lung	ATAC-seq
E12.5	ENCSR297CHD	forebrain	ChIP-seq.H3K27me3-mouse
E12.5	ENCSR104PWP	midbrain	ChIP-seq.H3K27me3-mouse
E12.5	ENCSR302HOJ	hindbrain	ChIP-seq.H3K27me3-mouse
E12.5	ENCSR122HLY	heart	ChIP-seq.H3K27me3-mouse
E12.5	ENCSR642ZLN	liver	ChIP-seq.H3K27me3-mouse
E12.5	ENCSR229LTY	limb	ChIP-seq.H3K27me3-mouse
E12.5	ENCSR966AIB	forebrain	ChIP-seq.H3K27ac-mouse
E12.5	ENCSR252ONR	midbrain	ChIP-seq.H3K27ac-mouse
E12.5	ENCSR784TLR	hindbrain	ChIP-seq.H3K27ac-mouse
E12.5	ENCSR123MLY	heart	ChIP-seq.H3K27ac-mouse
E12.5	ENCSR136GMT	liver	ChIP-seq.H3K27ac-mouse
E12.5	ENCSR737QWV	limb	ChIP-seq.H3K27ac-mouse
E13.5	ENCSR736GVO	forebrain	ChIP-seq.H3K27me3-mouse
E13.5	ENCSR129OJN	midbrain	ChIP-seq.H3K27me3-mouse
E13.5	ENCSR837SKW	hindbrain	ChIP-seq.H3K27me3-mouse
E13.5	ENCSR380BBL	heart	ChIP-seq.H3K27me3-mouse
E13.5	ENCSR550QED	liver	ChIP-seq.H3K27me3-mouse
E13.5	ENCSR709CLU	limb	ChIP-seq.H3K27me3-mouse
E13.5	ENCSR311YPF	forebrain	ChIP-seq.H3K27ac-mouse
E13.5	ENCSR671NSS	midbrain	ChIP-seq.H3K27ac-mouse
E13.5	ENCSR344HHI	hindbrain	ChIP-seq.H3K27ac-mouse
E13.5	ENCSR699XHY	heart	ChIP-seq.H3K27ac-mouse
E13.5	ENCSR175KBJ	liver	ChIP-seq.H3K27ac-mouse
E13.5	ENCSR905FFU	limb	ChIP-seq.H3K27ac-mouse
E15.5	ENCSR564XSR	forebrain	ChIP-seq.H3K27me3-mouse
E15.5	ENCSR857GQI	midbrain	ChIP-seq.H3K27me3-mouse
E15.5	ENCSR259KYK	hindbrain	ChIP-seq.H3K27me3-mouse	low_coverage
E15.5	ENCSR437NPG	heart	ChIP-seq.H3K27me3-mouse
E15.5	ENCSR570HJI	liver	ChIP-seq.H3K27me3-mouse
E15.5	ENCSR231CHC	limb	ChIP-seq.H3K27me3-mouse
E15.5	ENCSR861MUP	lung	ChIP-seq.H3K27me3-mouse
E15.5	ENCSR691NQH	forebrain	ChIP-seq.H3K27ac-mouse
E15.5	ENCSR428GHF	midbrain	ChIP-seq.H3K27ac-mouse
E15.5	ENCSR066XFL	hindbrain	ChIP-seq.H3K27ac-mouse
E15.5	ENCSR574VME	heart	ChIP-seq.H3K27ac-mouse
E15.5	ENCSR988BRP	limb	ChIP-seq.H3K27ac-mouse
E15.5	ENCSR479LFP	liver	ChIP-seq.H3K27ac-mouse
E15.5	ENCSR895BMP	lung	ChIP-seq.H3K27ac-mouse
postnatal	ENCSR094TTT	forebrain	ChIP-seq.H3K27ac-mouse	low_coverage
postnatal	ENCSR332JYZ	hindbrain	ChIP-seq.H3K27ac-mouse	low_coverage
postnatal	ENCSR616TJM	liver	ChIP-seq.H3K27ac-mouse	low_coverage
postnatal	ENCSR672ZXY	midbrain	ChIP-seq.H3K27ac-mouse	low_coverage
postnatal	ENCSR675HDX	heart	ChIP-seq.H3K27ac-mouse	low_coverage
postnatal	ENCSR884MYD	lung	ChIP-seq.H3K27ac-mouse	low_coverage
E10.5	ENCSR324XQF	hindbrain	WGBS	B1.T1
E10.5	ENCSR803ICQ	midbrain	WGBS	B1.T1
E10.5	ENCSR888JFA	forebrain	WGBS	B1.T1
E12.5	ENCSR007JSP	forebrain	WGBS	B1.T1
E12.5	ENCSR609ZCD	hindbrain	WGBS	B1.T1
E12.5	ENCSR634OPL	midbrain	WGBS	B1.T1
E13.5	ENCSR141ZVB	forebrain	WGBS	B1.T1
E13.5	ENCSR734GST	hindbrain	WGBS	B1.T1
E13.5	ENCSR952CMN	midbrain	WGBS	B1.T1
E13.5	ENCSR149GUT	heart	WGBS	B1.T1
E13.5	ENCSR660CKG	liver	WGBS	B1.T1
postnatal	ENCSR020GGM	forebrain	WGBS	B1.T1
postnatal	ENCSR168RTO	hindbrain	WGBS	B1.T1
postnatal	ENCSR397YEG	heart	WGBS	B1.T1
postnatal	ENCSR550CYA	liver	WGBS	B1.T1
postnatal	ENCSR874LLF	midbrain	WGBS	B1.T1
Day122	GSM706838	Fetal Brain	RRBS	H-22510
E10.5	ENCSR825ZJV	forebrain	ChIP-seq.H3K27ac-mouse	B1.T1
E10.5	ENCSR825ZJV	forebrain	ChIP-seq.H3K27ac-mouse	B2.T1
E10.5	ENCSR989LUY	midbrain	ChIP-seq.H3K27ac-mouse	B1.T1
E10.5	ENCSR989LUY	midbrain	ChIP-seq.H3K27ac-mouse	B2.T1
E10.5	ENCSR594JGI	hindbrain	ChIP-seq.H3K27ac-mouse	B1.T1
E10.5	ENCSR594JGI	hindbrain	ChIP-seq.H3K27ac-mouse	B2.T1
E10.5	ENCSR776WPN	forebrain	Control	B1.T1
E10.5	ENCSR776WPN	forebrain	Control	B2.T1
E10.5	ENCSR842LMA	midbrain	Control	B1.T1
E10.5	ENCSR842LMA	midbrain	Control	B2.T1
E10.5	ENCSR191XBS	hindbrain	Control	B1.T1
E10.5	ENCSR191XBS	hindbrain	Control	B2.T1

### Sheet: UCSC genomes
ID	Species	Annotation	macs2 –ref
Mm10	Mouse	Mus_musculus.GRCm38.90	mm
AilMel1	Panda
AnoCar2	Lizard	Anolis_carolinensis.AnoCar2.0.90	1.701353767e9
AquChr2	Golden_eagle
BisBis1	Bison
BosTau8	Cow
CalJac3	Marmoset
CanFam3	Dog
CavPor3	Guinea_pig
CerSim1	White_rhinoceros
ChoHof1	Sloth
ChrPic1	Painted_turtle
CriGriChoV1	Chinese_hamster
DanRer10	Zebrafish	Danio_rerio.GRCz10.90	1.37e9
DasNov3	Armadillo
DipOrd1	Kangaroo_rat
EchTel2	Tenrec
EquCab2	Horse
EriEur1	Hedgehog
FelCat5	Cat
Fr3	Fugu
GadMor1	Atlantic_cod
GalGal6	Chicken	Gallus_gallus.GRCg6a.99	1.056e09
GalVar1	Malayan_flying_lemur
GasAcu1	Gasterosteus_aculeatus
GeoFor1	Medium_ground_finch
GorGor3	Gorilla
HetGla2	Naked_mole-rat
Hg19	Human	Homo_sapiens.GRCh37.75	hs
LatCha1	Coelacanth
LoxAfr3	Elephant
MacEug2	Wallaby
ManPen1	Chinese_pangolin
MelGal1	Turkey
MelUnd1	Budgerigar
MicMur1	Mouse_lemur
MonDom5	Opossum
MyoLuc2	Microbat
NomLeu2	Gibbon
OchPri2	Pika
OreNil2	Nile_tilapia
OrnAna1	Platypus	Ornithorhynchus_anatinus.OANA5.90	0.580949832e9
OryCun2	Rabbit
OryLat2	Medata
OtoGar3	Bushbaby
OviAri3	Sheep
PanPan2	Bonobo
PanTro4	Chimp		2.52352e9
PapHam1	Baboon_hamadryas
PetMar2	Lamprey
PonAbe2	Orangutan
ProCap1	Rock_hyrax
PteVam1	Megabat
RheMac8	Rhesus
Rn6	Rat
SaiBol1	Squirrel_monkey
SarHar1	Tasmanian_devil
SorAra2	Shrew
SpeTri2	Squirrel
SusScr3	Pig		2.40543e9
TaeGut1	Zebra_finch
TarSyr2	Tarsier
TetNig2	Tetraodon
TriMan1	Manatee
TupBel1	Tree_shrew
TurTru2	Dolphin
VicPac1	Alpaca
XenLae2	African_clawed_frog
XenTro3	X_tropicalis	Xenopus_tropicalis.JGI_4.2.90	1.358e9
Not considered
ID	Species
chlSab2	Green_monkey
macFas5	Crab-eating_macaque
papAnu4	Baboon_anubis
nasLar1	Proboscis_monkey
rhiRox1	Golden_snub-nosed_monkey
balAcu1	Minke_whale
musFur1	Ferret
aptMan1	Brown_kiwi
allMis1	American_alligator
thaSir1	Garter_snake
nanPar1	Tibetan_frog
gasAcu1	Stickleback
calMil1	Elephant_shark
